# Evolution of hind limb morphology of Titanosauriformes (Dinosauria, Sauropoda) analyzed via 3D Geometric Morphometrics reveals wide-gauge posture as an exaptation for gigantism

**DOI:** 10.1101/2023.10.04.560839

**Authors:** Adrian Paramo Blazquez, Pedro Mocho, Fernando Escaso, Francisco Ortega

**Affiliations:** University of La Rioja; University of Lisbon; National University of Distance Education

## Abstract

The sauropod hind limb was the main support that allowed their gigantic body masses and a wide range of dynamic stability adaptations. It was closely related to the position of the centre of masses of their multi-ton barrel-shaped bodies, and experienced one of the most noticeable posture changes during macronarian evolution. Deeply branched macronarians achieved increasingly arched hind limbs in what is known as wide-gauge posture. However, it is not clear if this evolutionary trend is related to the evolutionary cascade toward gigantism even though some titanosaurians were the largest terrestrial vertebrates that ever existed. We tested evolutionary changes in hind limb morphology in the Macronaria phylogenetic tree by 3D geometric morphometrics. The macronarian hind limb does become progressively more arched toward deeply-branched groups, specifically Saltasauridae. However, there is morphological convergence between different macronarian subclades. Wide-gauge posture does not correlate with changes in body size deeper in the macronarian evolutionary tree, and acted as an exaptation to gigantism. Despite some titanosaurian subclades becoming some of the largest vertebrates, there is not a statistically-significant trend toward a particular body size but we identify a phyletic body size decrease in Macronaria.
