## Appendix S1 revised for "Evolution of hind limb morphology of Titanosauriformes (Dinosauria, Sauropoda) analyzed via 3D Geometric Morphometrics reveals wide-gauge posture as an exaptation for gigantism": Paramo etal_Appendix_S1_measurments.csv

Femur	Morphotype	Genus	Clade	Proximodistal_lenghth	Proximal_width	Greater_trochanter_anteroposterior_width	Femoral_head_anteroposterior_width	Lateral_bulge_prxdist_length	Lateral_bulge_latmed_width	Position_4thTrochanter	Prxdist_length_4thTrochanter	Midshaft_latmed_width	Midshaft_anteroposterior_width	Distal_width	Tibial_condyle_width	Fibular_condyle_width	Intercondylar_width	Tibial_anterposterior_width	Fibular_anteroposterior_width
HUE-930	LoHueco_1	LoHueco_1	Lithostrotia	1050	227	52	85	240	18	285	95	183	60	NA	57	121	95	NA	95
HUE-1366	LoHueco_1	LoHueco_1	Lithostrotia	1019	274	NA	73	340	50	332	113	125	61	267	70	126	75	110	111
HUE-1508	LoHueco_1	LoHueco_1	Lithostrotia	870	248	NA	NA	170	27	354	105	145	41	236	37	131	55	36	NA
HUE-1521	LoHueco_1	LoHueco_1	Lithostrotia	910	234	97	105	265	15	343	60	119	46	210	36	NA	68	163	NA
HUE-2338	LoHueco_1	LoHueco_1	Lithostrotia	860	220	66	NA	270	45	360	93	121	58	234	37	118	75	130	165
HUE-2420	LoHueco_1	LoHueco_1	Lithostrotia	1151	315	52	83	413	31	476	145	155	80	301	74	133	90	158	133
HUE-2636	LoHueco_1	LoHueco_1	Lithostrotia	455	125	50	69	138	15	225	80	58	45	102	32	30	25	90	82
HUE-2903	LoHueco_1	LoHueco_1	Lithostrotia	955	210	48	54	270	30	310	84	125	45	230	53	115	69	130	115
HUE-3108	LoHueco_1	LoHueco_1	Lithostrotia	1010	270	83	92	280	40	460	140	150	60	265	140	65	68	166	140
HUE-8801	LoHueco_1	LoHueco_1	Lithostrotia	600	115	63	45	175	18	190	65	80	44	120	40	62	35	100	114
HUE-1183	LoHueco_2	LoHueco_2	Lithostrotia	870	190	31	33	245	20	270	67	121	41	180	45	89	59	87	67
HUE-594	LoHueco_2	LoHueco_2	Lithostrotia	1550	410	86	128	430	75	840	190	210	115	370	180	100	102	175	110
HUE-1187	LoHueco_2	LoHueco_2	Lithostrotia	965	270	NA	78	235	22	325	115	170	52	295	64	170	46	101	NA
HUE-1316	LoHueco_2	LoHueco_2	Lithostrotia	1000	300	NA	24	NA	20	290	120	180	53	300	57	140	104	81	NA
HUE-1319	LoHueco_2	LoHueco_2	Lithostrotia	840	215	33	65	220	40	400	90	125	49	195	87	50	61	110	101
HUE-1357	LoHueco_2	LoHueco_2	Lithostrotia	860	225	52	NA	190	38	285	105	137	66	220	65	100	57	63	66
HUE-3237	LoHueco_2	LoHueco_2	Lithostrotia	815	183	35	48	240	25	310	86	127	50	250	69	NA	NA	110	57
HUE-3583	LoHueco_2	LoHueco_2	Lithostrotia	900	230	74	NA	NA	32	322	63	150	65	230	80	115	NA	NA	125
HUE-1590	LoHueco_2	LoHueco_2	Lithostrotia	850	200	NA	67	247	24	285	104	125	38	185	42	88	54	NA	NA
MPCA-Pv-27177	Aeolosaurus_sp	Aeolosaurus	Aeolosaurini	1065	330	129	102	325	25	540	61	198	65	298	81	136	93	183	170
MPCA-460-1	Bonitasaura_salgadoi	Bonitasaura	Lithostrotia	1171	NA	125	NA	NA	60	425	141	182	94	302	79	127	99	227	NA
MCS-5-27	Neuquensaurus_australis	Neuquensaurus	Saltasauridae	830	230	103	112	216	20	275	20	125	41	227	60	57	51	150	132
MCS-5-28	Neuquensaurus_australis	Neuquensaurus	Saltasauridae	850	220	85	97	230	32	300	64	157	38	293	91	172	48	131	123
MLP-CS-1118	Neuquensaurus_australis	Neuquensaurus	Saltasauridae	740	217	91	88	430	32	311	97	120	79	231	92	128	65	140	149
MLP-CS-1122	Neuquensaurus_australis	Neuquensaurus	Saltasauridae	715	173	32	68	284	35	275	73	100	44	205	90	64	45	97	102
MLP-CS-2005	Neuquensaurus_australis	Neuquensaurus	Saltasauridae	717	207	40	70	253	19	280	87	109	61	204	53	95	55	108	101
MCS-9	Neuquensaurus_robustus	Neuquensaurus	Saltasauridae	810	250	106	130	396	47	382	70	167	88	276	108	170	90	161	165
MLP-CS-1480	Neuquensaurus_robustus	Neuquensaurus	Saltasauridae	730	233	101	124	265	39	273	77	127	80	233	63	102	50	151	148
MLP-CS-1125	Neuquensaurus_robustus	Neuquensaurus	Saltasauridae	700	241	107	114	529	70	358	137	136	70	NA	NA	NA	NA	NA	NA
MACN-6804-49	Antarctosaurus_wichmannianus	Antarctosaurus	Titanosauria	1381	433	69	131	270	52	546	128	201	60	401	73	188	101	170	126
MACN-Pv-RN-821-1	Bonatitan_reigi	Bonatitan	Lithostrotia	561	157	48	46	199	24	225	45	87	33	154	50	68	45	101	67
PVL-4628	Elaltitan_lilloi	Elaltitan	Lithostrotia	NA	532	254	111	716	123	712	268	313	187	NA	NA	NA	NA	NA	NA
NHM-R5903	Jainosaurus_cfseptentrionalis	Jainosaurus	Titanosauria	1288	358	47	103	437	35	400	92	206	101	355	52	182	71	215	220
IANIGLA-73-1	Mendozasaurus_neguyelap	Mendozasaurus	Colossosauria	1530	442	111	202	549	44	780	184	195	103	351	162	189	139	231	210
MCF-PHV-261-12	Ligabuesaurus_leanzai	Ligabuesaurus	Somphospondyli	1702	470	175	194	632	35	730	302	251	150	421	148	198	85	337	299
MCNA-7468	Lirainosaurus_astibiae	Lirainosaurus	Lithostrotia	682	183	30	68	206	15	260	61	91	54	176	34	92	43	NA	83
MCNA-3160	Lirainosaurus_astibiae	Lirainosaurus	Lithostrotia	711	143	NA	52	NA	18	270	122	111	43	175	35	98	52	64	37
MCNA-1817	Lirainosaurus_astibiae	Lirainosaurus	Lithostrotia	620	163	NA	50	190	13	176	61	92	48	150	NA	NA	NA	NA	NA
PVL-4017-79	Saltasaurus_loricatus	Saltasaurus	Saltasauridae	844	243	87	95	353	40	300	95	150	44	241	58	65	52	184	148
PVL-4017-80	Saltasaurus_loricatus	Saltasaurus	Saltasauridae	842	219	80	100	240	30	280	112	141	26	238	37	51	71	154	134
PVL-4017-82	Saltasaurus_loricatus	Saltasaurus	Saltasauridae	NA	236	95	101	370	35	349	90	147	58	NA	NA	NA	NA	NA	NA
PVL-4017-83	Saltasaurus_loricatus	Saltasaurus	Saltasauridae	699	227	95	109	225	22	215	85	134	37	226	40	80	40	118	135
MAU-PV-89	Muyelensaurus_pecheni	Muyelensaurus	Colossosauria	809	156	49	40	224	42	280	83	112	33	196	35	100	56	116	84
MAU-PV-258	Muyelensaurus_pecheni	Muyelensaurus	Colossosauria	719	219	51	39	246	53	245	114	133	22	207	45	109	48	94	84
MAU-PV-389	Muyelensaurus_pecheni	Muyelensaurus	Colossosauria	1011	240	65	61	375	45	339	185	139	43	247	62	81	96	151	129
MAU-PV-N-425	Narambuenatitan_palomoi	Narambuenatitan	Lithostrotia	NA	NA	NA	NA	NA	NA	NA	154	155	83	285	79	139	71	215	187
MAU-PV-449-8	Petrobrasaurus_puestohernandezi	Petrobrasaurus	Titanosauria	1575	320	85	89	400	64	580	122	235	49	400	120	210	102	133	125
MAU-PV-449-7	Petrobrasaurus_puestohernandezi	Petrobrasaurus	Titanosauria	1572	340	50	90	410	65	560	110	230	41	415	110	230	96	135	130
MAU-PV-CRS-92	Rinconsaurus_caudamirus	Rinconsaurus	Colossosauria	971	NA	75	NA	268	33	397	116	150	38	279	60	100	58	125	80
MAU-PV-CRS-49	Rinconsaurus_caudamirus	Rinconsaurus	Colossosauria	1054	270	31	63	316	27	360	178	141	30	238	50	70	66	116	45
C3-61	cfLirainosaurus	cfLirainosaurus	Lithostrotia	950	250	NA	103	279	30	351	114	134	55	NA	92	NA	71	157	NA
C3-78	Ampelosaurus_atacis	Ampelosaurus	Lithostrotia	1000	272	50	66	325	35	448	132	203	46	NA	66	NA	NA	NA	NA
C3-87	Ampelosaurus_atacis	Ampelosaurus	Lithostrotia	835	290	66	60	360	40	387	115	150	40	265	60	65	85	137	92
C3-203	Ampelosaurus_atacis	Ampelosaurus	Lithostrotia	800	176	65	NA	274	30	296	134	119	51	NA	44	NA	NA	NA	NA
C3-261	cfLirainosaurus	cfLirainosaurus	Lithostrotia	900	NA	NA	NA	304	30	365	85	110	50	NA	59	NA	96	118	NA
C3-1182	Ampelosaurus_atacis	Ampelosaurus	Lithostrotia	710	201	59	62	223	25	282	80	105	42	165	42	85	37	76	87
C3-1279	Ampelosaurus_atacis	Ampelosaurus	Lithostrotia	761	189	49	84	226	15	299	101	88	46	165	44	59	52	95	102
C3-2814	Ampelosaurus_atacis	Ampelosaurus	Lithostrotia	1050	306	NA	NA	342	40	NA	158	226	59	387	71	215	98	180	161
C3-Indet	Ampelosaurus_atacis	Ampelosaurus	Lithostrotia	1019	NA	NA	NA	NA	20	NA	184	200	45	337	78	178	86	161	115
MGUV-16450	Chera_2	Chera_2	Lithostrotia	684	NA	NA	42	NA	NA	231	95	99	30	164	44	78	48	64	NA
MGUV-16454	Chera_indet	Chera_indet	Lithostrotia	NA	NA	NA	35	NA	14	260	96	100	32	NA	NA	NA	NA	NA	NA
NHM-R3859-1	Magyarosaurus_sp	Magyarosaurus	Lithostrotia	636	NA	NA	NA	NA	NA	NA	NA	69	26	128	19	48	36	93	97
NHM-R3934	Magyarosaurus_sp	Magyarosaurus	Lithostrotia	690	NA	NA	NA	NA	21	NA	89	104	38	182	45	70	44	103	114
NHM-R3859-2	Magyarosaurus_sp	Magyarosaurus	Lithostrotia	465	106	50	43	127	15	145	53	58	25	NA	NA	NA	NA	NA	NA
NHM-R4882	Magyarosaurus_sp	Magyarosaurus	Lithostrotia	417	125	43	47	94	14	147	43	66	25	NA	NA	NA	NA	NA	NA
NHM-R11541	Magyarosaurus_sp	Magyarosaurus	Lithostrotia	800	NA	NA	NA	NA	NA	NA	NA	130	55	256	103	48	75	NA	149
PW1-17	Phuwiangosaurus_sirindhornae	Phuwiangosaurus	Euhelopodidae	1250	350	NA	180	395	40	405	185	210	NA	480	160	55	60	190	180
SHN-181-30	Oceanotitan_dantasi	Oceanotitan	Macronaria	NA	313	70	107	NA	42	485	149	184	68	316	106	113	100	NA	88
