## Appendix S1 revised for "Evolution of hind limb morphology of Titanosauriformes (Dinosauria, Sauropoda) analyzed via 3D Geometric Morphometrics reveals wide-gauge posture as an exaptation for gigantism": Paramo etal_Appendix_S1_Sample_db_rev.csv

Taxon	Clade	oldest_age	youngest_age	Humerus_length	Humerus_circumference	Femur_length	Tibia_length	Fibula_length	Femur_circumference	Hindlimb_length	qeBM	mcfBM	citation
Aeolosaurus	Aeolosaurini	83.5	65.5	800	362	1051	754	731	486	1839	9285.433	5929.3922	Powell_2003
Ampelosaurus	Lirainosaurinae	71.85	70.46	621	285	828	524	524	417	1411	5518.39	3771.3952	Fondevilla_etal_2018
Antarctosaurus	Titanosauria	83.5	65.5	796	327	1388	926	924	514	2351	9075.868	6996.7445	Powell_2003
Bonatitan	Lithostrotia	83.5	83.5	351	157	558	375	393	241	963	1156.32	746.2088	Martinelli_et_Foriasepi_2004
Bonitasaura	Lithostrotia	85.8	84.7	985	384	1175	794	680	470	1987	9467.493	5370.926	Gallina_2011
Dreadnoughtus	Titanosauria	83.5	65.5	1565	796	1945	1122	1022	929	3184	65632.233	40224.1092	Lacovara_etal_2014
Euhelopus	Euhelopodidae	140.68	140.68	910	242	958	690	623	387	1683	4078.344	3024.725	Mannion_etal_2019
Jainosaurus	Titanosauria	70.6	65.5	962	433	1260	825	865	528	2188	13104.493	7575.0105	Wilson_2003
Ligabuesaurus	Somphospondyli	125	125	1458	495	1700	1039	1089	825	2866	31409.47	28321.8369	Bonaparte_etal_2006
Lirainosaurus	Lirainosaurinae	78.5	70.46	608	247	664	410	450	245	1074	2073.347	783.404	Fondevilla_etal_2018
Lohuecotitan	Lithostrotia	76.4	70.46	613	297	976	656	619	362	1120	4636.715	2483.0406	Fondevilla_etal_2018
Magyarosaurus	Lithostrotia	70.6	65.5	389	163	479	247	218	175	750	737.287	289.8528	Csiki_etal_2010
Mendozasaurus	Colossosauria	91.1	87.2	1100	433	1340	857	915	446	2334	10250.507	4600.2826	GonzalezRiga_etal_2003
Muyelensaurus	Colossosauria	87.2	85.8	800	241	836	577	511	299	1450	2679.245	1411.2643	Filippi_2015
Neuquensaurus	Saltasauridae	83.5	83.5	514	261	745	422	397	325	1200	3355.753	1805.5742	Zurriaguz_etal_2015
Oceanotitan	Macronaria	153.2	150.8	NA	NA	1062	746	791	446	1892	NA	4600.2826	Mocho_etal_2019
Saltasaurus	Saltasauridae	70.6	65.6	542	329	775	401	417	364	1230	5325.732	2523.798	Zurriaguz_etal_2015
